# The Segmentome: a novel representation of the DNA methylome identified by a Bayesian HMM framework

**DOI:** 10.64898/2026.11.01.763464

**Authors:** Mahdi Anvari, Niloofar Torki, Mahya Mehrmohamadi

## Abstract

**Motivation:** DNA methylation is organized along the genome into regions of relatively stable methylation (i.e. fully methylated or fully unmethylated regions), separated by transition zones. Differences in the boundaries of these methylation zones across cells can result from various regulatory and epigenetic mechanisms. Most DNA methylome studies, however, are focused on the detection of differentially methylated regions (DMRs), and this organization within a single methylome remains under explored. Furthermore it is unclear whether a segment-level descriptor can capture cell identity.

**Results:** We introduce the segmentome, a segment-level representation of the methylome, and an unsupervised Bayesian hidden Markov model that infers it from WGBS data without predefined methylation thresholds or labels. The model combines CpG methylation levels with read-pattern entropy, local CpG correlation and CpG count to divide the genome into unmethylated, methylated and transition zones, the last characterized by heterogeneous read patterns. Applied to 207 samples of 39 human cell types, segmentome profiles grouped samples by cell type in an unsupervised manner (adjusted Rand index 0.55, adjusted mutual information 0.72). We next generated a segmentome atlas consisting of top segmentome biomarkers per human cell-type. These markers were capable of cell-of-origin determining in cell-free DNA and white blood cell samples. These results suggest that segmentation is a unique framework for analyzing DNA methylome.
