## Supplementary Tables for "The Segmentome: a novel representation of the DNA methylome identified by a Bayesian HMM framework"

### Sheet: Table S1
Supplementary Table S1. Length of the segments by methylation state
Segments of sample GSM5652222 grouped by methylation state: number of segments, summary statistics of the segment length (bp), total length of the segments, and the share of each state among all segments and among the segmented sequence. Segment lengths are multiples of the 50-bp window.
State	Segments (n)	Mean length (bp)	SD (bp)	Minimum (bp)	25th percentile (bp)	Median (bp)	75th percentile (bp)	Maximum (bp)	Total length (bp)	Share of segments	Share of segmented sequence
Unmethylated	64349	522.62	726.81	50	50	200	750	12150	33630100	0.0343458	0.041621
Transition	784004	243.624	414.739	50	50	50	250	48400	191002500	0.418456	0.236387
Methylated	1025211	569.029	823.859	50	50	200	800	19500	583374450	0.547198	0.721992
All segments	1873564	431.267	–	–	–	–	–	–	808007050	1	1

### Sheet: Table S2
Supplementary Table S2. Overlap of the segments with genomic annotations compared with randomized segmentations
Overlap of the segments of sample GSM5652222 with CpG islands, promoters (promoter-like signatures, PLS) and enhancers (proximal enhancer-like signatures, pELS) compared with 1,000 randomized segmentations. Real: value of the metric for the observed segments. Random mean: mean of the metric over the randomized segmentations. Fold change: Real divided by Random mean (1 = random expectation). Empir…
Annotation class	Metric	Real	Random mean	Fold change	Empirical P
CpG islands	Global coverage	0.844758	0.289281	2.9202	0.000999
CpG islands	Global Jaccard	0.459598	0.177721	2.58606	0.000999
CpG islands	Feature recall	0.990466	0.643232	1.53983	0.000999
CpG islands	Mean coverage	0.862725	0.309465	2.78779	0.000999
CpG islands	Mean precision	0.589951	0.572643	1.03022	0.000999
CpG islands	Mean Jaccard	0.500775	0.152019	3.29417	0.000999
Promoters (PLS)	Global coverage	0.755526	0.309758	2.43908	0.000999
Promoters (PLS)	Global Jaccard	0.167011	0.113483	1.47168	0.000999
Promoters (PLS)	Feature recall	0.884964	0.483954	1.82861	0.000999
Promoters (PLS)	Mean coverage	0.753884	0.310139	2.43079	0.000999
Promoters (PLS)	Mean precision	0.307146	0.384048	0.799758	1
Promoters (PLS)	Mean Jaccard	0.211671	0.099245	2.13281	0.000999
Enhancers (pELS)	Global coverage	0.529379	0.310137	1.70692	0.000999
Enhancers (pELS)	Global Jaccard	0.133559	0.105935	1.26076	0.000999
Enhancers (pELS)	Feature recall	0.718975	0.469354	1.53184	0.000999
Enhancers (pELS)	Mean coverage	0.537281	0.310776	1.72883	0.000999
Enhancers (pELS)	Mean precision	0.329671	0.3604	0.914737	1
Enhancers (pELS)	Mean Jaccard	0.158314	0.092983	1.70261	0.000999
Empirical P = (1 + number of randomized segmentations with a metric ≥ the real value) / 1,001, so the smallest possible value is 1/1,001 = 0.000999. P = 1 for the mean precision of promoters and enhancers: the real value is lower than that of every randomized segmentation.

### Sheet: Table S3
Supplementary Table S3. Overlap metrics of the segments of the four samples with genomic annotations
Overlap metrics of the segments of the four oligodendrocyte samples with CpG islands, promoters (PLS) and enhancers (pELS). GSM5652222 is the initial sample (the values of Supplementary Table S2); GSM5652221, GSM5652220 and GSM5652219 are the replicates, segmented with the model trained on GSM5652222. The last row gives, for each metric, the largest absolute difference between a replicate and the…
	CpG islands						Promoters (PLS)						Enhancers (pELS)
Sample	Global coverage	Global Jaccard	Feature recall	Mean coverage	Mean precision	Mean Jaccard	Global coverage	Global Jaccard	Feature recall	Mean coverage	Mean precision	Mean Jaccard	Global coverage	Global Jaccard	Feature recall	Mean coverage	Mean precision	Mean Jaccard
GSM5652222 (initial)	0.844758	0.459598	0.990466	0.862725	0.589951	0.500775	0.755526	0.167011	0.884964	0.753884	0.307146	0.211671	0.529379	0.133559	0.718975	0.537281	0.329671	0.158314
GSM5652221	0.845686	0.460665	0.989865	0.859867	0.593486	0.501161	0.755866	0.166246	0.88431	0.753821	0.306973	0.2115	0.528795	0.133432	0.718913	0.536681	0.331457	0.158816
GSM5652220	0.842014	0.460161	0.98979	0.860466	0.592868	0.501849	0.755159	0.16687	0.88492	0.753719	0.307193	0.211816	0.531679	0.132973	0.720244	0.539632	0.328892	0.158457
GSM5652219	0.84404	0.460792	0.989527	0.860292	0.592673	0.501871	0.755373	0.16781	0.885531	0.753836	0.309169	0.212881	0.532019	0.13406	0.72068	0.539977	0.32901	0.158993
Largest difference to initial	0.002744	0.001194	0.000939	0.002858	0.003535	0.001096	0.000367	0.000799	0.000654	0.000165	0.002023	0.00121	0.00264	0.000586	0.001705	0.002696	0.001786	0.000679
Largest of all	0.003535
